# Destabilisation of *bam* transcripts terminates the mitotic phase of *Drosophila* female germline differentiation

**DOI:** 10.1101/2024.07.24.604138

**Authors:** Tamsin J Samuels, Elizabeth J Torley, Emily L Naden, Phoebe E Blair, Frankjel A Hernandez Frometa, Felipe Karam Teixeira

## Abstract

The tight control of the mitotic phase of differentiation is crucial to prevent tumourigenesis while securing tissue homeostasis. In the *Drosophila* female germline, differentiation involves precisely four mitotic divisions, and accumulating evidence suggests that *bag-of-marbles* (*bam*), the initiator of differentiation, is also involved in controlling the number of divisions. To test this hypothesis, we depleted Bam from differentiating cells and found a reduced number of mitotic divisions. We examined the regulation of Bam using RNA imaging methods and found that the *bam* 39 UTR conveys instability to the transcript in the 8-cell cyst and early 16-cell cyst. We show that the RNA binding protein, Rbp9, is responsible for timing *bam* mRNA decay. Rbp9 itself is part of a sequential cascade of RNA binding proteins activated downstream of Bam, and we show that it is regulated through a change in transcription start site, driven by Rbfox1. Altogether, we propose a model in which Bam expression at the dawn of differentiation initiates a series of events that eventually terminates the Bam expression domain.
