## Supplementary Table 1 for "Destabilisation of *bam* transcripts terminates the mitotic phase of *Drosophila* female germline differentiation"

### Sheet: Sheet1
smFISH probe sequences					HCR probe sequences
bam	rbp9	egfp	sfgfp		rbp9 TSS1	rbp9 TSS2	rbp9 TSS 3
gtcacgtgcattaagcat	TTG GTC ACA TTG TTG GCC	cggtgaacagctcctcgc	caccaggatgggcaccac		cctcgtaaatcctcatcaaaAAAGCACAGCAAGTAACACGTTGAG	gtccctgcctctatatctttCACAACTTGCTGCCGGAGAGTGCAA	gaggagggcagcaaacggaaCCTGCAACTCAACAGAACAGAAATA
tcgttgccctcaggacac	CAT TTG TCG TGG ATC CGG	gaccaggatgggcaccac	gttcacgtcgccatccag		ATTCGAAGAATCGACACCACGCTGTaaatcatccagtaaaccgcc	GACGACAATACGACGAGAATCAAAAttccactcaactttaacccg	CCGAACGGAAAGTAGAAAAGAACGCtagaagagtcttcctttacg
ttgtggtccaactgctgg	AGC ATT GTT TGC TGT GGC	gtttacgtcgccgtccag	cgcacgctgaacttgtgg		cctcgtaaatcctcatcaaaCCCACAAAATCGCTTTGATTTTGCA	gtccctgcctctatatctttGCAAGATGTGTGTATTTTGATACCG	gaggagggcagcaaacggaaATGAAAAACCAAGCCAAACCGAAAC
aaatgctcctccatctgc	ACG AAC GGA TCT CGT CCT	ccggacacgctgaacttg	gtcagcttgccgttggtg		TTGTTGCGAGTGTACCTGGGGATCTaaatcatccagtaaaccgcc	TGTATGTGGGCGTAGTTGCGTGAGTttccactcaactttaacccg	GTGTTGATGGTGTGTGCCGTTTGAAtagaagagtcttcctttacg
tgccttccaccattaagg	TCC ACC TCG CCA AAA CTG	ttgccgtaggtggcatcg	gtaggtcagggtggtcac		cctcgtaaatcctcatcaaaCGTCGTTGGCGCTGATATTGCCTTC	gtccctgcctctatatctttGCAATTGGACACACGTACATGTATA	gaggagggcagcaaacggaaGGAAGAGTTGCACTCATTCAAATAG
cctcggatcttcgttttc	TCC TGC TTC ACG TAG TTC	ccggtggtgcagatgaac	gtagcggctgaagcactg		ACCCCTGGAATTTGCGGATGTGCCTaaatcatccagtaaaccgcc	GATACTGATTCGGATTCCACACTACttccactcaactttaacccg	CTCCACAAAACATAAGGCGAGACAAtagaagagtcttcctttacg
ctcgtactcacaagtggc	CGT TGA TTG CCT TTT CCG	agggtggtcacgagggtg	tcgtgctgcttcatgtga		cctcgtaaatcctcatcaaaTTCTCTGGCTCTGGTCCTCCTGTTA	gtccctgcctctatatctttCACTAAGGGTTTTCGAACTGATTTC	gaggagggcagcaaacggaaACAATTTTCTGGCGATGTTTGG
gcaccatcttcgttcgta	TTT TGT TCT GCA GCC TGA	aagcactgcacgccgtag	gcatggcgctcttgaaga		GGTCTCTTTCTCTGACAATTGTTGAaaatcatccagtaaaccgcc	TTTGAAAACTGAATTGAGCACGCAttccactcaactttaacccg	AGTAGATTCCTACGCGATTACGtagaagagtcttcctttacg
aaacgcccgatgtgcagg	AGA GAT TGG CAC CCT TGA	atgtggtcggggtagcgg	tgaagctgatggtgcgct		cctcgtaaatcctcatcaaaGTGGAGTCATACACGTGGCCCTTGA	gtccctgcctctatatctttGACTGGAAAATGTTCTTCGTTGCAA	gaggagggcagcaaacggaaCAAATGAAACTGGTTGCTAATC
gttctcctggatttcgga	GTA TAA AGC CAA CGC CCT	tgaagaagtcgtgctgct	cttgtaggtgccgtcatc		CGTTTGATGGTCATATCCTCCTCGCaaatcatccagtaaaccgcc	CTCGAAAGAAAATGGTTCTGGAACTttccactcaactttaacccg	CTTTGATTTCTGTACGGGGAAAtagaagagtcttcctttacg
cacaaccggagtctaccg	CGG CCT CAA ATC GCT GAT	acgtagccttcgggcatg	cggttcaccagggtatcg		cctcgtaaatcctcatcaaaCTTGTACCACGAGGCGTCTGTATGC	gtccctgcctctatatctttACAACACCGATTTTCCCAACTCGA
ttcgaggagtggtgcagt	GAC GGT TAT GGG TTC GGT	agaagatggtgcgctcct	aaatcgatgcccttcagc		GGACACATTCTCGCATTTAACTTGAaaatcatccagtaaaccgcc	ATTTATTCGCCAGCGCCGCAAAGCttccactcaactttaacccg
gcaagcaatccaaaccgt	GCT GTT CTT ATT GCT GCT	tcttgtagttgccgtcgt	caggatgttgccatcctc		cctcgtaaatcctcatcaaaTGTTGCCGTGCTTCTCCTCGATGTT
gcgcgagcgcttttgaat	ATA GGC TGC CAA AGG CTG	tcgaacttcacctcggcg	ttgtactccagcttgtgg		TCCACGCTAAGGAAGGCTGCTTGATaaatcatccagtaaaccgcc
ggagaaccgtcgaatgca	GGT CAC TGG TCA ACG GTG	tcgatgcggttcaccagg	gtacacgttgtggctgtt		cctcgtaaatcctcatcaaaTCCCCTTTATTGGGCTTCCTGTTGT
cggatcgcgacttcttgg	TGT TGC CTT GGA TCA TGC	tgaagtcgatgcccttca	ttctgcttatcggcggtg		AGCCAAGATAGCGGTGGTTGTGGTAaaatcatccagtaaaccgcc
tttggcccggtgaccaac	CGA AAA TGC ACC AGC CGG	caggatgttgccgtcctc	gaagttggccttgatgcc		cctcgtaaatcctcatcaaaCCAGAGTTCCAGCTTTGGTTGTCAT
ttttccttctgcagttgc	CCA AAC AGT TGC CAC AGC	ttgtactccagcttgtgc	tccacattgtggcggatc		CACTGCGACTGATTCTGACGTGAGCaaatcatccagtaaaccgcc
tttactcttccggttcca	ATT GCA CTG CTC CGA AGG	agacgttgtggctgttgt	tagtgatcggccagctgc
attatccgcggacgcaga	TTG CAC TTG TTG CTC TGC	ctgcttgtcggccatgat	tatcgggcagcagcactg
gttatgggcagtttctca	CGT CAT GGT GAC GAA GCC	ttcaccttgatgccgttc	ctgggtgctcaggtagtg
ccgtgcagaccaatcata	GAC TGT ATG GCC AGG ACA	cgatgttgtggcggatct	gttggggtccttggacag
aaacgcagcacggcgttg	TGA CCT GAA GCA CTC GGT	tagtggtcggcgagctgc	tgtacagctcatccatgc
tgcagggatctgaacaga	GCT TGT TCT TGT TGG TCT	cgatgggggtgttctgct	cggtgaacagctcctcgc
aatcggcggtcaggtgat	ACA GCA GCC AAC TTG GTT	ttgtcgggcagcagcacg	ccggtggtgcagatgaac
gttttggcgcgagaagcc	CTG CTA CTG CTG TTG GTG	gactgggtgctcaggtag	tcgaacttcacctcggcg
agatagtccgagggcatt	CTC GTA TTG GTT CTG GGG	gttggggtctttgctcag	cgatgggggtgttctgct
tcttcaccggcatatcga	GTT GGC CAC ATT GGT CAA	accatgtgatcgcgcttc	accatgtgatcgcgcttc
caagctcttaggcatcgt	CTG GTT TGT CGA GTT GGC	cggtcacgaactccagca	cggtcacgaactccagca
tgcagttggtagcgcaca	CTG AGT TGG CCG ACA TTC	cttgtacagctcgtccat
gctctactttggtgcaca	CCA TTG TTG CCG TTA CTG
gcgctgctggacaaggaa	TTC GAC CAG GTT GGC ATA
